# Microbial diversity in tropical marine sediments assessed using culture-dependent and culture-independent techniques

**DOI:** 10.1101/2021.02.27.433211

**Authors:** Alyssa M. Demko, Nastassia V. Patin, Paul R. Jensen

## Abstract

The microbial communities associated with marine sediments are critical for ecosystem function yet remain poorly characterized. While culture-independent (CI) approaches capture the broadest perspective on community composition, culture-dependent (CD) methods can capture low abundance taxa that are missed using CI approaches. The aim of this study was to assess microbial diversity in tropical marine sediments collected from five shallow water sites in Belize using both CD and CI approaches. CD methods captured approximately 3% of the >800 genera detected across the five sites. Additionally, 39 genera were only detected using CD approaches revealing rare taxa that were missed with the CI approach. Significantly different communities were detected across sites, with rare taxa playing an important role in the delineation of sediment communities. This study provides important baseline data describing shallow water sediment microbial communities and evidence that standard cultivation techniques may be more effective than previously recognized.

**Originality-Significance Statement:** Marine sediments host some of the most diverse microbial communities on the planet. While these communities are critical for global nutrient cycling, the oceanic food web, and the maintenance of ecosystem dynamics, they remain poorly studied. Studies that have assessed sediment communities typically use culture-independent approaches, which have known biases and can miss ecologically important taxa. Here we describe microbial diversity in marine sediments using both culture-dependent and culture-independent approaches. Our culturing approach, sequencing communities as opposed to individual colonies, revealed an additional 39 genera that were not detected with culture-independent methods. Additionally, we cultured numerous, as-yet undescribed species, suggesting that traditional culturing practices can be more efficient than commonly thought. Moreover, our results indicate rare taxa play an important role in distinguishing microbial communities at different sites, thus highlighting the importance of deep sequencing and incorporating culture-dependent approaches for diversity assessments.
