## Supplementary material for "Microbial diversity in tropical marine sediments assessed using culture-dependent and culture-independent techniques": Table S2

### Sheet: tables2_bior
Table S2. Site information for samples collected around Carrie Bow Cay, Belize.
Site	Latitude (N)	Longitude (W)	Depth (m)	Water Temperature (°C)	Habitat Description
1	16° 47’ 54.06”	88° 04’ 59.7”	8	27	Spur and groove. Area with patches of sand, low relief reef and a patch a seagrass.
2	16° 48’ 11.46”	88° 04’ 41.46”	20	27	Reef slope. Large sand area with scattered reef.
3	16° 49’ 32.76”	88° 06’ 24.48”	1	25	Entrance to Twin Cays mangroves. Samples collected in a sandy patch surrounded by a seagrass bed.
4	16° 47’ 43.56”	88° 07’ 20.94”	6	30	Sea mound in the lagoon between fringing reef and mainland.
5	16° 48’ 10.44”	88° 04’ 55.5”	1	Not collected	Near field station dock. Sand/rubble.
