## Supplementary material for "Microbial diversity in tropical marine sediments assessed using culture-dependent and culture-independent techniques": Table S3

### Sheet: Sheet1
Table S3. Amplicon sequence variants (ASVs) detected in control samples sorted by decreasing frequency. Blank controls were marine agar (MA) or seawater agar (SWA) plates spiked only with Vibrio. Inoculum controls were MA or SWA plates spiked with Vibrio and fresh sediment inoculum. All controls were done in triplicate, but DNA was pooled prior to 16S sequencing resulting in one replicate per con…
Control Sample Type	ASV ID	ASV Frequency	Taxonomy (SILVA v132)
MA Inoculum Control	e404670ea4fca621d9f2756b247d9175	67	D_0__Bacteria
MA Inoculum Control	60d5e57286a1514bec6769b7053f176e	47	D_0__Bacteria
MA Inoculum Control	cee310843c63ba44a8bfd3ad880cf100	47	Unassigned
SWA Blank	e3b2eebceee48d4957957ffa3c7a9b77	40	Unassigned
MA Inoculum Control	786af38bd06a643d424015418485259f	38	Unassigned
SWA Inoculum Control	715816a6597a6ace8baf53c84d866264	31	D_0__Bacteria;D_1__Deinococcus-Thermus;D_2__Deinococci;D_3__Thermales;D_4__Thermaceae;D_5__Thermus
MA Inoculum Control	40708c9a8539ffbfb24e9a1cda919dd1	30	D_0__Bacteria
MA Inoculum Control	c8edde6a5e3f5f6a7ee86aee147446d4	25	Unassigned
MA Inoculum Control	f3e48ce7e77a3fd1ffb5dbe49d1801c3	20	Unassigned
MA Inoculum Control	ffc60c2bab515b700acae3ce5fff026e	20	Unassigned
MA Inoculum Control	b390ffb1f55e5e59a9131bb7c3e3aaa9	17	Unassigned
SWA Blank	d4d8aaf721a16d4a1021ac0719a3ab80	15	D_0__Bacteria;D_1__Proteobacteria;D_2__Gammaproteobacteria;D_3__Xanthomonadales;D_4__Xanthomonadaceae;D_5__Stenotrophomonas;D_6__Stenotrophomonas rhizophila
MA Inoculum Control	77962eb5decfa77b2e60ae9aa845f61d	10	Unassigned
SWA Inoculum Control	e1c9956bad83dc6aaffd55873b0c28ac	10	D_0__Bacteria;D_1__Proteobacteria;D_2__Gammaproteobacteria;D_3__Pseudomonadales;D_4__Pseudomonadaceae;D_5__Pseudomonas
MA Inoculum Control	de36abbf7f16b4b8e210d8b17de2cfd4	9	Unassigned
SWA Inoculum Control	d514209c2927e2919df1347dd2f42fe4	9	D_0__Bacteria;D_1__Proteobacteria;D_2__Gammaproteobacteria;D_3__Pseudomonadales;D_4__Moraxellaceae;D_5__Acinetobacter
MA Inoculum Control	445e32f6ef6dd17439a6afc3d029b43d	8	Unassigned
MA Inoculum Control	83b562bcc8ad656537f2d2d02e9cc4f6	8	Unassigned
SWA Inoculum Control	1d2947fc7b331bf28a4f0f1ef68e783e	8	D_0__Bacteria;D_1__Firmicutes;D_2__Bacilli;D_3__Lactobacillales;D_4__Lactobacillaceae;D_5__Lactobacillus;D_6__Lactobacillus iners AB-1
MA Inoculum Control	2413a34b3fa758167e898a0af1ec640f	7	D_0__Bacteria
MA Inoculum Control	3ba6a3fbab18bf492bcdf6d9a0bb4273	7	Unassigned
MA Inoculum Control	693e3170491aa62e5d552b372b323a2f	7	Unassigned
MA Inoculum Control	c69538568a8a9418d11c9d9d1ec3b900	6	Unassigned
MA Inoculum Control	96ccc3efa8b2d674220c5e74b18c976e	5	D_0__Bacteria
MA Inoculum Control	bfadd2679ef710f658ec65ec8b54f7ed	5	Unassigned
MA Inoculum Control	da119c120ad996f30af4e1594de0155a	5	Unassigned
SWA Blank	9da99a5d6393fd1e85203ff8d2e6e53a	5	D_0__Bacteria;D_1__Proteobacteria;D_2__Alphaproteobacteria;D_3__Rhodobacterales;D_4__Rhodobacteraceae
SWA Inoculum Control	721d7a0077bff1887da3d179f87a901e	5	D_0__Bacteria;D_1__Cyanobacteria;D_2__Oxyphotobacteria;D_3__Chloroplast
MA Blank	48a5041c9bb7c914ed6394a47a02b1a8	4	Unassigned
MA Blank	c82e52e30fe2a40eacac9de50db1f930	4	D_0__Bacteria;D_1__Proteobacteria;D_2__Gammaproteobacteria;D_3__Pseudomonadales;D_4__Pseudomonadaceae;D_5__Pseudomonas
MA Inoculum Control	822a084890ea650a2fcda5da525cc9b6	4	Unassigned
MA Inoculum Control	86fc8b757d981481f8ebbae180a8a9d2	4	Unassigned
SWA Inoculum Control	fc5f950b9ef328a6e431375c57a9e923	4	D_0__Bacteria;D_1__Bacteroidetes;D_2__Bacteroidia;D_3__Bacteroidales;D_4__Muribaculaceae;D_5__uncultured bacterium;D_6__uncultured bacterium
SWA Inoculum Control	ff52c94b8a4aadb880409dee2c3555b7	4	D_0__Bacteria;D_1__Proteobacteria;D_2__Alphaproteobacteria;D_3__Sphingomonadales;D_4__Sphingomonadaceae;D_5__Ellin6055;D_6__uncultured bacterium
SWA Inoculum Control	dd53650d9f68a7953e28279097c3fffc	3	D_0__Bacteria;D_1__Proteobacteria;D_2__Gammaproteobacteria;D_3__Xanthomonadales;D_4__Xanthomonadaceae;D_5__Stenotrophomonas;D_6__Stenotrophomonas rhizophila
