## Supplementary material for "Microbial diversity in tropical marine sediments assessed using culture-dependent and culture-independent techniques": Table S4

### Sheet: Sheet1
Table S4. Number of amplicon sequence variants (ASVs) remaining after filtration steps were applied. Sample types include the control blanks which were culture-dependent (CD) plates spiked with Vibrio, control with inoculum which were CD plates spiked with Vibrio and fresh sediment inoculum, CD marine agar (MA) cultures, CD seawater agar (SWA) cultures and culture-independent samples. ASVs were g…
	Sample Type
Filtration Step	Control Blank	Control with Inoculum (n=2)	Culture-Dependent MA	Culture-Dependent SWA (n=25)	Culture-Independent
	(n=2)		(n=25)		(n=24)
Unfiltered	14	38	562	709	27342
ASVs removed with inoculum control threshold	14	38	284	346	NA
Chloroplast & mitochondria ASVs	0	0	0	1	1091
Final Number of ASVs	0	0	278	345	26251
